# Impairment of the SKN-1A/NRF1 proteasome surveillance pathway triggers tissue-specific protective immune responses against distinct natural pathogens in *C. elegans*

**DOI:** 10.1101/2023.08.22.554255

**Authors:** Manish Grover, Spencer S. Gang, Emily R. Troemel, Michalis Barkoulas

## Abstract

Protein quality control pathways play important roles in resistance against pathogen infection. For example, the conserved transcription factor SKN-1/NRF upregulates proteostasis capacity after blockade of the proteasome, and also promotes resistance against bacterial infection in the nematode *C. elegans*. SKN-1/NRF has three isoforms, and the SKN-1A/NRF1 isoform in particular regulates proteasomal gene expression upon proteasome dysfunction as part of a conserved bounce-back response. We report here that, in contrast to the previously reported role of SKN-1 in promoting resistance against bacterial infection, loss-of-function mutants in *skn-1a* and its activating enzymes *ddi-1* and *png-1,* show constitutive expression of immune response programmes against natural eukaryotic pathogens of *C. elegans*. These programmes are the Oomycete Recognition Response (ORR), which promotes resistance against oomycetes that infect through the epidermis, and the Intracellular Pathogen Response (IPR), which promotes resistance against intestine-infecting microsporidia. Consequently, *skn-1a* mutants show increased resistance to both oomycete and microsporidia infections. We also report that almost all ORR/IPR genes induced in common between these programmes are regulated by the proteasome and interestingly, specific ORR/IPR genes can be induced in distinct tissues depending on the exact trigger. Furthermore, we show that increasing proteasome function significantly reduces oomycete-mediated induction of multiple ORR markers. Altogether, our findings demonstrate that proteasome regulation keeps innate immune responses in check in a tissue-specific manner, against natural eukaryotic pathogens of the *C. elegans* epidermis and intestine.
