## Supplemental Table S2 for "Impairment of the SKN-1A/NRF1 proteasome surveillance pathway triggers tissue-specific protective immune responses against distinct natural pathogens in *C. elegans*"

### Sheet: Strains
Strain	Genotype	Source
N2	Wild-type C. elegans	CGC
MBA281	icbIs4[chil-27p::GFP; col-12p::mCherry] II	Osman et al., 2018 Curr Biol
MBA282	icbIs5[chil-27p::GFP; col-12p::mCherry] IV	Osman et al., 2018 Curr Biol
MBA454	ddi-1(icb156) IV; icbIs4[chil-27p::GFP; col-12p::mCherry] II	This study
GR2202	ddi-1(mg571) IV	CGC
GR2203	ddi-1(mg572) IV	CGC
MBA979	ddi-1(mg571) IV; icbIs4[chil-27p::GFP; col-12p::mCherry] II	This study
MBA1053	ddi-1(mg572) IV; icbIs4[chil-27p::GFP; col-12p::mCherry] II	This study
RB1452	png-1(ok1654) I	CGC
MBA1073	png-1(ok1654) I; icbIs4[chil-27p::GFP; col-12p::mCherry] II	This study
MBA952	png-1(icb112) I; icbIs4[chil-27p::GFP; col-12p::mCherry] II	This study
MBA1064	png-1(icb121) I; icbIs4[chil-27p::GFP; col-12p::mCherry] II	This study
GR2245	skn-1(mg570) IV	CGC
MBA1055	skn-1(mg570) IV; icbIs4[chil-27p::GFP; col-12p::mCherry] II	This study
MBA1660	skn-1(mg570) IV; icbEx558[rab-3p::skn-1a; bus-1p::GFP, pBJ36]	This study
MBA1661	skn-1(mg570) IV; icbEx559[dpy-7p::skn-1a; bus-1p::GFP, pBJ36]	This study
MBA1662	skn-1(mg570) IV; icbEx560[vha-6p::skn-1a; bus-1p::GFP, pBJ36]	This study
MBA501	icbIs4[chil-27p::GFP; col-12p::mCherry] II; sid-1(pk3321) V; uIs69[myo-2p::mCherry + unc-119p::sid-1]	This study
MBA576	icbIs5[chil-27p::GFP; col-12p::mCherry] IV ; rde-1(ne219) V; xkIs99[wrt-2p::rde-1::unc-54 3'UTR]	Drury et al., 2022 biorxiv
MBA597	icbIs5[chil-27p::GFP; col-12p::mCherry] IV; rde-1(ne219) V; kbIs7[nhx-2p::rde-1 + rol-6(su1006)]	This study
MBA1759	icbEx603[rab-3p::skn-1a; myo-2p::GFP, pBJ36]; skn-1(mg570); icbIs4[chil-27p::GFP; col-12p::mCherry] II	This study
MBA1760	icbEx604[dpy-7p::skn-1a; myo-2p::GFP, pBJ36]; skn-1(mg570); icbIs4[chil-27p::GFP; col-12p::mCherry] II	This study
MBA1761	icbEx605[vha-6p::skn-1a; myo-2p::GFP, pBJ36]; skn-1(mg570); icbIs4[chil-27p::GFP; col-12p::mCherry] II	This study
GR2183	mgIs72[rpt-3p::GFP + dpy-5(+)] II	CGC
PP607	hhIs72[unc-119(+); sur-5::mCherry], hhIs64 [unc-119(+); sur-5::UbV-GFP]	Segref et al., 2014 Cell Metab
GR3103	mgTi20[rpl-28p::HA::skn-1a[cut, 4ND]::gfp, unc-119(+)]; skn-1(mg570)	Lehrbach et al., 2019 Cell
COP1857	pas-3(knu736)	Anderson et al., 2022 J Biol Chem
ERT356	pals-22(jy1) III	Reddy et al., 2017 Curr Biol
MBA260	unc-119(ed3) III; icbSi3[dpy-7::GFP::H2B::unc-54 3'UTR+cb-unc-119]	Fasseas et al., 2021 Cell Rep
MBA1198	pals-25(jy81) III; icbIs5[chil-27p::GFP; col-12p::mCherry] IV	This study
MBA1018	old-1(ok1273) II; icbIs5[chil-27p::GFP; col-12p::mCherry] IV	Drury et al., 2022 biorxiv
MBA1080	pals-22(icb89) III	Fasseas et al., 2021 Cell Rep

### Sheet: Primers
Primer	Sequence
skn-1a_fullF	ATGGGCGGTTCATCACGCCGT
skn-1a_fullR	TCAGATGTAATGGGACATCTTGTCG
BJ97-pRab-3Fwd	ATTTAGGTGACACTATAGAATATCAATCTTCAGATGGGAGCAGTGGAC
rab-3rev-skn1	GCTGACGGCGTGATGAACCGCCCATtcatctgaaaatagggctactgtag
bj97 vha-6 Fwd	ATTTAGGTGACACTATAGAATATCAGATCAAATTTTCTCATGGGTTTGGT
vha-6 Rev skn-1a	GCTGACGGCGTGATGAACCGCCCATCTGAAATTAAACAATTTTATAACAA
unc-54-F-skn1a	CGACAAGATGTCCCATTACATCTGAATTGCCTCTGACTTCTAAGTCC
BJ36_unc-54terR	TCGATAAGCTTGGATCCTCTAGCTTAAGGCAAAAACCCCATAGACAC
dpy-7_skn-1F	ATATTCTTACATTTTGTTCCAGATAAGTTTATGGGCGGTTCATCACGCCGT
dpy-7_skn-1R	acttagaagtcAGAGGCAATTTAAATGTTTTCAGATGTAATGGGACATCTTGTCG
chil-27qRT-F	tcaagtggaggactgcaaca
chil-27qRT-R	tgagttattttcggtagattccagt
pmp-3_qRTF1	CGGAGGAAAAACTGGTCAAG
pmp-3_qRTR1	TGCAACGAGAGCAACTGAAC
chil-18qRT-F	GCACTCGTTTCCATTGGTtc
chil-18qRT-R	ACGACTCGTTTCTTGCATgg
B0507.8_qPCR_Fwd	AAGCACAAAGAGAAGCAGCG
B0507.8_qPCR_Rev	TTCAGCTCTGCCATTTTGCC
droe-8_qPCR_Fwd	TTCGGAAGTGCGCAAAGAAA
droe-8_qPCR_Rev	TTTTCCATCGTTTCCTCGGC
Y71H2AR.2_qPCR_Fwd	CACAAATTATGGACCCGCGT
Y71H2AR.2_qPCR_Rev	ATGTCCCGAATGAGCCCTTC
Pals-5 qPCR Fwd	CATTGGAAAGCGATATTGGA
Pals-5 qPCR Rev	TCTCCAGGCACCTATCTTGTAG

### Sheet: smFISH probes
chil-27 mRNA	B0507.8 mRNA	pals-5 mRNA	cul-6 mRNA	skr-3 mRNA
taattcttcggcgtagacat	gttcagcttgttcttttagt	ttgtaacccttttacggcta	tcgatgctcattttcaggta	tgtgttgataggaacagtgt
cctgtcatttttctcatcta	tatgctttcctccttttttt	cctctttcttgttgttctta	acttcttcgacatatgctct	gccttgctacgtttaaatgt
ttcatttgcagtgacgttgt	gttcaacctcaatttgtgca	ctttttgacgtgacgcgttc	tggcaagtgttgttgttgtg	ggttggtttataagctggaa
cccatggcattatttgcaaa	ggttcagtgcaattgatgtt	cctctgaattgcttcgagta	tcacttgcaaattctggcga	gtgagcaaatgtctgatacc
catcattttcttttgcagga	cttagacgtagcgtcttcaa	tcatcagttcctcttcatac	ccagaacacgctgatattct	agaggaaatacggtgtgcta
tctattggtggaatttctga	atccaagtgcagatttttct	ttattctcataggcctgttt	atttgaagttgtcccattcg	agttgaactttggggtggaa
gggtagttgaagctatatca	tagcttttccttcagcaatt	cgcgtcgatttctgcaaata	ccacaatttctccattcttg	acctctcaagttttaaccaa
agcctgatgaatccgttaat	tcagattccataatcatgct	ttctactcaccttctctttc	ttccaaatgtctagagccag	ttttggtacgcattttgatt
actttgtcaggtggtttttc	gtcaaagatttgtcttccca	aataggtttgtgtgtggtta	attgtcgatccacatctttc	cgtcatgcgatatatttttt
atcagctgcgaagaggacaa	cttctgtttttttctgagcc	ctcgttatgacacttttctt	tcaagttccgtcagacattc	agaatggggtgtgtgtacac
ctctacgcttccatcaaatc	ctctttgtgcttcgtgaatt	tcgttcaaaacatcggcgtt	gagttttgtggcatcaagga	tatgaaaaccatcggttccc
atgtgcgcgatgaatgatcc	ataacttggttttccttgcg	tagcgcatgcattcgtaatt	tttactattcagcacctctt	ttgctgagtattttatgtga
tgtgagctctctattttcga	attgactgcacgtcaaccaa	tttgtttccggagtccattg	atatcgtcgactcctgtatt	cagtcaagagtcgaagagtc
tattggatcgtccaccaatt	gaatagccagatcttgcatt	ttcttcagttcattgccgac	gatcatttgtagatggtcca	gcttgatttgtttctggctg
gatccgcaataacaagtggc	ttcttttggtcgtcaacaca	cttactattctcttgacagc	agcctccaaaagacgttcaa	gttttatcatcagaagaggt
tccatctagttgatattcct	attttgccgttaacttgtct	gtctgtaagatcttgtccag	gtaactctcctgcacaaact	atcacttttcgtgagaccta
gcccacttccaaagtaaatc	tccatcaaaatctgccatcg	ttacatccggttgttagttc	ttttcgagatacaccctcaa	ctgtgatggtcttggattga
ccgagaacatttctttgtgt	taactcaccacaacagctgc	tatcgctttccaatgccgat	cagtctttgcaatgtttcgt	cttcaattccaaggttttgg
agcttttgtttcaattcaca	tcagttgctccaagctgaaa	caacaaacctcacatagtcc	tggtgtagtttttagtccac	cgtgtcttcagaagtggatc
catcaggcagaatttgcaca	cgcttaaccttgcgaaatgg	agcaaccagtatacattaca	ggagtttggttatgtattcc	aagtcactttctgaagtgga
gaacagctcccaactcgatg	ttggttgaccttatttgtct	tcgttctagcgcgactaata	gtgcatttctatcgaatgct	caccaggtgataatcttctc
gagaggtgacccatttgcag	attcggaaaggcgagtgaca	tattgtagtgttcacggagc	tccttagaagctttgtcgag	ttttcgtcgactttctttgg
tgcagtcctccacttgaata	ctttgtcgttaatggcacga	ccaagttatctattggtagt	tttcaggagccaacatagtc	tcactaatgtctaccgtctt
cacgacttctgtatctggtc	taagttttgttcaattgccc	ccccgaaaattgctagagtt	caagatagtctgcagacctt	actttcatgaattcggcgtc
tagattccagttctgagtca	tgaaacatcttccaactcca	gtagttctgctattttgctg	cgtttcatcttgaaccttgg	atttcgaacaaggttccctg
gtcgacggtaagtttctttg	accttagatttgatcttccg	aattgatatctccaggcacc	tgagcaccgttaatgcttta	gttcaattctggagaatagc
tgaagatttccatccgatgt	ccagcaatgactggttgaaa	atggtgtgatctgtggtaca	aagacatccttttcgctgat	ggcctgaaaaagaaatcggt
ttcatagcaatctcatcctc	gagctcaagattacgtctca	gtttttctgcactggtttaa	gcatcatcacttgctgaaga	cacggatgtcgaggtagttg
agcttgctcctttaacttta	acgtttgttgttctcttctt	cagactttccaatctcttca	gtatattcgagaccttctgt	tgggtggtcacgtccaaaag
gtgcgcccatcaattttaaa	atcggacgggttttgtgaac	aaatgcattagaatctcccg	gtcttcgaccattttcacaa	cttcatcatgttagccacat
tcttttcttatcatgagcca	taggaaattgccgatatggc	cggatcgtccgacaacgaaa	agtcaatcgacttttccgtt	ggatttggcttggagtttta
ccaagccgatattcttttag	actttttactcataaccctt	atcattctcttcagtctgtc	tgatctaaacttggccatgc	ccgttcctcctcggaaaaat
tttccaaattaagtccgagt	acgacggttttcggcaattg	cagtgacatctgggatcaat	ttgtcgataattctcgcgga	aagcgttttccttcttcatg
tctactctgaaggaactcct	gtctttgttggatactctca	tacgtcactgcataattggt	ccattatgactcgcattgta	tgtttaccagggagcttaat
tctttctttctttaatctct	gaaatcgcttcgattggcat	cccattttctattcgttttt	agatagagcgtgcagagttg	gaggtatgtaaaccgaatca
ggccgtacaactttcgataa	atttccagtttctggctaac	ttctttcaatcctccagatt	caattgtgaacgagtcctgc	gcaatgtaaagcgtacttga
			ccggattaagagatcctacg
			cctttgtcaactactagcac
			ggtggatatccatctttttc
			gttcgcatacttcgtattca
			tcaaatccactcgcactttt
			gatctgctgttgctttttta
			gtattttgaaccgcatctgt
			atgccttgatctcatacttc
			ttttccgtgtcttcatgatt
			atgagcaatgtgtgggtgag
			accggcttttcaattgacta
			tgtgttcgttttctgatcga
